# Sensitized piRNA reporter identifies multiple RNA processing factors involved in piRNA-mediated gene silencing

**DOI:** 10.1101/2023.01.22.525052

**Authors:** Jordan Brown, Donglei Zhang, Wenjun Chen, Heng-Chi Lee

## Abstract

Metazoans guard their germlines against transposons and other foreign transcripts with PIWI-interacting RNAs (piRNAs). Due to the robust heritability of the silencing initiated by piRNAs in *C.elegans*, previous screens using *Caenorhabditis elegans* were strongly biased to uncover members of this pathway in the maintenance process but not in the initiation process. To identify novel piRNA pathway members, we have utilized a sensitized reporter strain which detects defects in initiation, amplification, or regulation of piRNA silencing. Using our reporter, we have identified Integrator complex subunits, nuclear pore components, protein import components, and pre-mRNA splicing factors as essential for piRNA-mediated gene silencing. We found the snRNA processing cellular machine termed the Integrator complex is required for both type I and type II piRNA production. Notably, we identified a role for nuclear pore and nucleolar components in promoting the perinuclear localization of anti-silencing CSR-1 Argonaute, as well as a role for Importin factor IMA-3 in nuclear localization of silencing Argonaute HRDE-1. Together, we have shown that piRNA silencing is dependent on evolutionarily ancient RNA processing machinery that has been co-opted to function in the piRNA mediated genome surveillance pathway.
