## Supplementary Table 1 for "Sensitized piRNA reporter identifies multiple RNA processing factors involved in piRNA-mediated gene silencing"

GFP expression and phenotypic notes following knockdown of genes tested with piRNA reporter. All worms were screened as adults or 3 days post-L1 if adulthood was difficult to determine.
RNAi strategy for each gene is noted. The default RNAi strategy of L4 treatment and screening in subsequent generation is indicated with "L4". If this treatment procedure resulted in early developmentally arrested progeny, then an alternative strategy was used. Treatment from L1 to adulthood is indicated with "L1". Treatment from L2 to adult is indicated with "L2".
Gene name	Locus name	Wormbase ID	Description	% GFP expression	total worms screened	technical replicates	RNAi strategy	Phenotype
air-1	K07C11.2	WBGene00000098	Cell cycle, P granule regulator	0	5	1	L4	Low broods
arx-5	Y37D8A.1	WBGene00000203	Nuclear pore component	0	33	1	L4	Some dead embryos
bir-1	T27F2.3	WBGene00000249	Cell cycle, P granule regulator	0	12	1	L4	Possibly dumpy
cdc-25.1	K06A5.7	WBGene00000386	Cell cycle, P granule regulator	43.9	41	2	L1	Odd germ cell appearance, cell fate transformation likely
cdl-1	R06F6.1	WBGene00000411	RNAi resistant	89.3	28	1	L4	Poorly developed germline
cpf-2	F56A8.6	WBGene00000774	RNAi resistant	0	23	1	L4	Burst vulvas
crn-3	C14A4.4	WBGene00000796	Exosome component	0	7	1	L1	Slow development
dcs-1	Y113G7A.9	WBGene00000940	Decapping enzyme homolog	0	32	1	L4	No obvious phenotype
dic-1/ints-6	F08B4.1	WBGene00000994	Integrator complex	67.7	48	4	L4	Poorly developed germline
egl-45	C27D11.1	WBGene00001209	Translation initiation, P granule regulator	0	11	1	L2	Very sick, poorly developled germline
eif-3.F	D2013.7	WBGene00001229	Translation initiation, P granule regulator	0	24	1	L2	Poorly developed germline
fib-1	T01C3.7	WBGene00001423	nucleolar protein	89.4	41	4	L4	Poorly developed germline
snpc-4	F32H2.1	WBGene00001568	piRNA biogenesis factor	92	>150	>10	L1	Poorly developed germline
hpl-2	K01G5.2	WBGene00001996	HP1-like protein	25.1	31	3	L4	Slightly delayed development
ima-1	T19B10.7	WBGene00002072	Nuclear transport	7.9	28	2	L4	Some dead embryos
ima-2	F26B1.3	WBGene00002073	Nuclear transport	12.5	28	2	L4	Poorly developed germline, dead embryos
ima-3	F32E10.4	WBGene00002074	Nuclear transport	100	30	2	L4	Poorly developed germline, dead embryos
imb-2	R06A4.4	WBGene00002076	Nuclear transport	36.1	29	2	L4	Poorly developed germline, dead embryos
imb-4/xpo-1	ZK742.1	WBGene00002078	Nuclear transport	0	19	1	L4	Poorly developed germline
imb-5/xpo-2	Y48G1A.5	WBGene00002079	Nuclear transport	67.6	36	2	L4	Poorly developed germline, dead embryos
mcm-2	Y17G7B.5	WBGene00003154	P granule regulator	0	8	1	L4	Sick, low broods
unc-32	ZK637.8	WBGene00003154	P granule regulator	0	9	1	L4	Motility defects
mel-28	C38D4.3	WBGene00003210	Nuclear pore component	0	9	1	L4	Some dead embryos
mes-3	F54C1.3	WBGene00003221	H3K27 histone methyl transferase	72.7	22	1	L4	Poorly developed germline, dead embryos
mes-4	Y2H9A.1	WBGene00003222	H3K36 histone methyl transferase	54.6	17	1	L4	Slightly reduced brood
mog-1	K03H1.2	WBGene00003389	pre-mRNA splicing	0	28	3	L1	Very pooly developed germline
mog-4	C04H5.6	WBGene00003392	pre-mRNA splicing	0	18	1	L4	Dead embryos
mog-5	EEED8.5	WBGene00003393	pre-mRNA splicing	0	21	3	L1	Very pooly developed germline
dcap-2	F52G2.1	WBGene00003582	Decapping enzyme, present in P body and P granule	0	37	1	L4	Poorly developed germline
npp-1	K07F5.13	WBGene00003787	Nuclear pore component	57.9	23	3	L4	Dead embryos, poorly developed germline
npp-2	T01G9.4	WBGene00003788	Nuclear pore component	3.7	27	3	L4	No embryos, poorly developed germline
npp-3	K12D12.2	WBGene00003789	Nuclear pore component	3.3	25	3	L4	Dead embryos, poorly developed germline
npp-4	Y54E5A.4	WBGene00003790	Nuclear pore component	0	26	3	L4	Dead embryos, poorly developed germline
npp-5	F07A11.3	WBGene00003791	Nuclear pore component	0	33	3	L4	Some dead embryos
npp-6	F56A3.3	WBGene00003792	Nuclear pore component, P granule regulator	67.5	40	4	L4	Poorly developed germline
npp-7	T19B4.2	WBGene00003793	Nuclear pore component, P granule regulator	77.4	85	6	L4	Poorly developed germline
npp-9	F59A2.1	WBGene00003795	Nuclear pore component, P granule regulator	58.1	43	4	L4	Some dead embryos
npp-10	ZK328.5	WBGene00003796	Nuclear pore component, P granule regulator	9.1	28	3	L4	Some dead embryos
npp-14	C03D6.4	WBGene00003800	Nuclear pore component	8.9	29	3	L4	Some dead embryos
npp-15	C29E4.4	WBGene00003801	Nuclear pore component	0	30	3	L4	Some dead embryos
npp-16	Y56A3A.17	WBGene00003802	Nuclear pore component	6.7	28	3	L4	Poorly developed germline
npp-17/rae-1	F10G8.3	WBGene00003803	Nuclear pore component	0	31	1	L4	Some dead embryos
npp-18	Y43F4B.4	WBGene00003804	Nuclear pore component	6.7	26	3	L4	Some dead embryos
npp-19	R06F6.5	WBGene00003805	Nuclear pore component	0	28	3	L4	Some dead embryos
npp-20	Y77E11A.13	WBGene00003806	Nuclear pore component, P granule regulator	10	21	3	L4	Some dead embryos
pas-4	C36B1.4	WBGene00003925	Proteasome, P granule regulator	0	10	1	L2	Very poor development, no obvious germ cells
pas-5	F25H2.9	WBGene00003926	Proteasome, P granule regulator	100	8	1	L2	Sterile, possible cell fate transformation
pbs-3	Y38A8.2	WBGene00003949	Proteasome, P granule regulator	0	16	1	L2	Poorly developed germline
prp-21	W07E6.4	WBGene00004188	pre-mRNA splicing, RNAi defective	56.7	30	3	L4	Dead embryos
rsp-7	D2089.1	WBGene00004704	pre-mRNA splicing, RNAi defective	0	27	1	L4	Poorly formed embryos
smu-2	Y49F6B.4	WBGene00004896	pre-mRNA splicing	0	12	1	L4	No obvious phenotype
uaf-2	Y116A8C.35	WBGene00006698	pre-mRNA splicing	0	14	1	L4	Poorly developed germline
npp-22	B0240.4	WBGene00007118	Nuclear pore component	0	29	1	L4	Poorly developed germline
npp-23	C09G9.2	WBGene00007493	Nuclear pore component	0	30	3	L4	~25% worms with poorly developed germline
nrde-1	C14B1.6	WBGene00007577	hrde-1 cofactor	34.2	32	3	L4	No obvious phenotype
prp-4	C36B1.5	WBGene00007972	pre-mRNA splicing	5.6	33	3	L4	Dead embryos
ints-7	D1043.1	WBGene00008361	Integrator complex	0	47	3	L4	Poorly developed germline
E02H1.1	E02H1.1	WBGene00008455	RNAi resistant	0	26	1	L4	Mostly no embryos
ints-11	F10B5.8	WBGene00008642	Integrator complex	71.4	38	4	L1	Poorly developed germline, dead embryos
ncbp-2	F26A3.2	WBGene00009141	pre-mRNA splicing, RNAi defective	0	27	1	L4	No embryos
snrp-27	R05D11.7	WBGene00011035	pre-mRNA splicing	0	15	1	L4	Slightly delayed development
paa-1	R186.7	WBGene00011308	PP2A subunit A, RNAi resistant	0	30	1	L2	Very poor development, no obvious germ cells
nrde-2	T01E8.5	WBGene00011333	hrde-1 cofactor	44.3	22	3	L4	No obvious phenotype
T25G3.3	T25G3.3	WBGene00012030	rRNA processing, RNAi resistant	0	26	1	L1	No embryos, some burst vulvas
tofu-5	W01A8.5	WBGene00012167	piRNA biogenesis factor	56.9	29	3	L4	Some dead embryos
ints-4	W04A4.5	WBGene00012234	Integrator complex	0	45	3	L4	Very poor development, poorly developed germline
set-25	Y43F4B.3	WBGene00012802	H3K9 histone methyl transferase	35.9	28	3	L4	No obvious phenotype
ints-5	Y51A2D.7	WBGene00013075	Integrator complex	0	30	3	L4	Very poor development, poorly developed germline
prp-40	ZK1098.1	WBGene00014218	pre-mRNA splicing	6.7	37	3	L4	Dead embryos
ints-1	C06A5.1	WBGene00015499	Integrator complex	68.8	50	4	L4	Poorly developed germline
ddx-23	F01F1.7	WBGene00017162	pre-mRNA splicing	6.1	32	3	L4	Some dead embryos
cpsf-2	F09G2.4	WBGene00017313	mRNA processing, RNAi defective	0	23	1	L4	Burst vulvas
ints-9	F19F10.12	WBGene00017608	Integrator complex	63.6	32	4	L1	Poorly developed germline, dead embryos
tofu-2	F20A1.9	WBGene00017620	piRNA biogenesis factor	20.4	31	3	L4	Some dead embryos
csr-1	F20D12.1	WBGene00017641	P granule enriched Argonaute protein	45.7	36	3	L4	Very poor development, poorly developed germline
prp-17	F49D11.1	WBGene00018625	pre-mRNA splicing, RNAi defective	77.4	27	3	L4	Poorly developed germline
pup-2	K10D2.2	WBGene00019628	polyU polymerase	0	7	1	L1	Poorly developed germline
sago-1	K12B6.1	WBGene00019666	RNAi resistant	0	26	1	L4	Some dead embryos
K12H4.5	K12H4.5	WBGene00019680	RNAi resistant	0	31	1	L4	Dead embryos
ints-13	R02D3.4	WBGene00019822	Integrator complex	0	40	3	L4	No obvious phenotype
nrde-3	R04A9.2	WBGene00019862	somatic nuclear Argonaute	2.8	34	3	L4	No obvious phenotype
npp-21	R07G3.3	WBGene00019940	Nuclear pore component	0	31	1	L4	Dead embryos, poorly developed germline
T19B4.5	T19B4.5	WBGene00020558	RNAi resistant	0	28	1	L4	Dead embryos
ints-12/phf-30	T23B12.1	WBGene00020716	Integrator complex	0	45	3	L4	No obvious phenotype, slightly lower broods
npp-24	ZK177.4	WBGene00022672	Nuclear pore component	3.3	32	3	L4	No obvious phenotype
ZK1127.5	ZK1127.5	WBGene00022852	rRNA processing, RNAi resistant	0	28	1	L2	No obvious germ cells
